# Genetics and Environment Distinctively Shape the Human Immune Cell Epigenome

**DOI:** 10.1101/2023.06.29.546792

**Authors:** Wenliang Wang, Manoj Hariharan, Wubin Ding, Anna Bartlett, Cesar Barragan, Rosa Castanon, Vince Rothenberg, Haili Song, Joseph Nery, Andrew Aldridge, Jordan Altshul, Mia Kenworthy, Hanqing Liu, Wei Tian, Jingtian Zhou, Qiurui Zeng, Huaming Chen, Bei Wei, Irem B. Gündüz, Todd Norell, Timothy J Broderick, Micah T. McClain, Lisa L. Satterwhite, Thomas W. Burke, Elizabeth A. Petzold, Xiling Shen, Christopher W. Woods, Vance G. Fowler, Felicia Ruffin, Parinya Panuwet, Dana B. Barr, Jennifer L. Beare, Anthony K. Smith, Rachel R. Spurbeck, Sindhu Vangeti, Irene Ramos, German Nudelman, Stuart C. Sealfon, Flora Castellino, Anna Maria Walley, Thomas Evans, Fabian Müller, William J. Greenleaf, Joseph R. Ecker

**Author notes:** Equal contribution (co-first) (Wenliang Wang, Manoj Hariharan, Wubin Ding).

## Abstract

The epigenomic landscape of human immune cells is dynamically shaped by both genetic factors and environmental exposures. However, the relative contributions of these elements are still not fully understood. In this study, we employed single-nucleus methylation sequencing and ATAC-seq to systematically explore how pathogen and chemical exposures, along with genetic variation, influence the immune cell epigenome. We identified distinct exposure-associated differentially methylated regions (eDMRs) corresponding to each exposure, revealing how environmental factors remodel the methylome, alter immune cell states, and affect transcription factor binding. Furthermore, we observed a significant correlation between changes in DNA methylation and chromatin accessibility, underscoring the coordinated response of the epigenome. We also uncovered genotype-associated DMRs (gDMRs), demonstrating that while eDMRs are enriched in regulatory regions, gDMRs are preferentially located in gene body marks, suggesting that exposures and genetic factors exert differential regulatory control. Notably, disease-associated SNPs were frequently colocalized with meQTLs, providing new cell-type-specific insights into the genetic basis of disease. Our findings underscore the intricate interplay between genetic and environmental factors in sculpting the immune cell epigenome, offering a deeper understanding of how immune cell function is regulated in health and disease.
