## Supplementary Table S1 for "Genetics and Environment Distinctively Shape the Human Immune Cell Epigenome"

### Sheet: HIV
sampleID	SubjectID	Stage
HIV_1	S1	Pre
HIV_32	S1	Acu
HIV_3	S1	Cro
HIV_4	S2	Pre
HIV_5	S2	Acu
HIV_6	S2	Cro
HIV_7	S3	Pre
HIV_8	S3	Acu
HIV_9	S3	Cro
HIV_10	S4	Pre
HIV_11	S4	Acu
HIV_12	S4	Cro
HIV_13	S5	Pre
HIV_14	S5	Acu
HIV_15	S5	Cro
HIV_16	S6	Pre
HIV_17	S6	Acu
HIV_18	S6	Cro
HIV_19	S7	Pre
HIV_20	S7	Acu
HIV_21	S7	Cro
HIV_22	S8	Pre
HIV_23	S8	Acu
HIV_24	S8	Cro
HIV_25	S9	Pre
HIV_26	S9	Acu
HIV_27	S9	Cro

### Sheet: Flu
sampleID	SubjectID	Stage
Flu_1	S1	pre
Flu_2	S1	post
Flu_3	S2	pre
Flu_4	S2	post
Flu_5	S3	pre
Flu_6	S3	post
Flu_7	S4	pre
Flu_8	S4	post
Flu_9	S5	pre
Flu_10	S5	post
Flu_11	S6	pre
Flu_12	S6	post
Flu_13	S7	pre
Flu_14	S7	post
Flu_15	S8	pre
Flu_16	S8	post
Flu_17	S9	pre
Flu_18	S9	post
Flu_19	S10	pre
Flu_20	S10	post
Flu_21	S11	pre
Flu_22	S12	post
Flu_23	S12	pre
Flu_24	S13	post
Flu_25	S14	pre
Flu_26	S14	post

### Sheet: COVID
SampleID	Group	SubjectID	time point
Cov2_1	Moderate	S1	D1
Cov2_2	Moderate	S2	D1
Cov2_3	Severe	S3	D1
Cov2_4	Severe	S4	D1
Cov2_5	Moderate	S2	D3
Cov2_6	Moderate	S5	D1
Cov2_7	Severe	S6	D1
Cov2_8	Moderate	S2	D7
Cov2_9	Severe	S7	D1
Cov2_10	Severe	S8	D1
Cov2_11	Severe	S7	D3
Cov2_12	Moderate	S9	D1
Cov2_13	Moderate	S10	D1
Cov2_14	Severe	S11	D1
Cov2_15	Severe	S11	D3
Cov2_16	Moderate	S12	D1
Cov2_17	Moderate	S13	D1
Cov2_18	Moderate	S13	D7
Cov2_19	Moderate	S14	D3
Cov2_20	Severe	S15	D1
Cov2_21	Moderate	S13	D14
Cov2_22	Severe	S15	D7
Cov2_23	Moderate	S16	D1
Cov2_24	Severe	S17	D1
Cov2_25	Severe	S17	D7
Cov2_26	Severe	S18	D3
Cov2_27	Severe	S17	D14

### Sheet: MRSA
SampleID	SubjectID	Exposure	Gender	Race	Age
MRSA_1	S1	MSSA	male	white	35-65
MRSA_3	S2	MRSA	female	black	>65
MRSA_4	S2	MRSA	female	black	>65
MRSA_5	S3	MRSA	male	white	35-65
MRSA_6	S3	MRSA	male	white	35-65
MRSA_7	S4	MSSA	male	black	35-65
MRSA_8	S4	MSSA	male	black	35-65
MRSA_9	S5	MSSA	female	black	35-65
MRSA_10	S6	MSSA	female	white	<35
MRSA_11	S7	MRSA	female	black	35-65
MRSA_12	S8	MRSA	male	black	>65
MRSA_13	S9	MRSA	female	white	>65
MRSA_14	S10	MSSA	male	black	35-65
MRSA_15	S11	MRSA	female	white	<35
MRSA_16	S12	MSSA	female	black	35-65
MRSA_19	S13	MSSA	female	white	<35
MRSA_20	S14	MRSA	female	black	35-65
MRSA_21	S15	MRSA	female	white	<35
MRSA_23	S16	MSSA	male	black	35-65
MRSA_24	S17	MSSA	female	white	35-65
MRSA_25	S18	MSSA	female	black	35-65
MRSA_27	S19	MSSA	female	white	35-65
MRSA_0	S20	MRSA	female	white	>65
MRSA_28	S21	MSSA	Female	Black or African American	35-65
MRSA_29	S22	MSSA	Male	White	35-65
MRSA_30	S23	MRSA	Female	Black or African American	35-65
MRSA_31	S24	MRSA	Female	White	<35

### Sheet: BA
sampleID	Age	Sex	Frequency
BA_1	61	Male	unfrequent
BA_2	33	Female	frequent
BA_3	39	Male	frequent
BA_4	43	Female	frequent
BA_5	45	Male	unfrequent
BA_6	29	Female	frequent
BA_7	36	Male	unfrequent
BA_8	39	Male	frequent
BA_9	40	Female	unfrequent
BA_12	28	Female	frequent
BA_13	41	Female	unfrequent
BA_15	42	Female	frequent
BA_17	41	Female	unfrequent
BA_18	50	Female	unfrequent
BA_19	25	Female	unfrequent
BA_20	27	Female	frequent
BA_21	29	Female	unfrequent
BA_22	43	Male	unfrequent
BA_23	40	Male	frequent
BA_24	33	Female	frequent
BA_25	32	Male	unfrequent
BA_26	34	Female	frequent
BA_27	24	Female	frequent
BA_28	38	Female	unfrequent
BA_29	41	Female	unfrequent
BA_30	35	Male	unfrequent
BA_31	41	Male	unfrequent

### Sheet: OP
SubjectID	Sex	Age	Level
19004	Female	22	High
19004	Female	22	Med
19004	Female	22	Med
19005	Female	18	High
19008	Female	26	Med
19010	Female	56	High
19010	Female	56	High
19010	Female	56	Med
19011	Female	45	High
19011	Female	45	High
19011	Female	45	High
19019	Male	22	Low
19019	Male	22	High
19023	Male	46	High
19023	Male	46	Med
19023	Male	46	Low
19026	Male	51	High
19026	Male	51	High
19026	Male	51	Med
19028	Male	40	High
19032	Male	36	High
19035	Male	51	High
19038	Male	66	High
19038	Male	66	High
19038	Male	66	Low
19115	Male	33	High
19124	Male	59	High

### Sheet: Ctrl
ParticipantID	Race	Gender	Age	SampleID
R537415	Caucasian	Female	35-65	Ctrl_1
R537308	African American	Female	35-65	Ctrl_2
R537264	African American	Female	35-65	Ctrl_3
R537269	African American	Male	35-65	Ctrl_4
R537305	African American	Male	35-65	Ctrl_5
R537779	African American	Male	>65	Ctrl_9
R537769	White/Caucasian	Male	35-65	Ctrl_10
R537560	White/Caucasian	Male	35-65	Ctrl_11
R537579	White/Caucasian	Female	<35	Ctrl_12
N403841	White/Caucasian	Female	<35	Ctrl_13
N100301	African American	Female	>65	Ctrl_14
N100302	Caucasian	Female	>65	Ctrl_15
