## Supplementary Table S3 for "Genetics and Environment Distinctively Shape the Human Immune Cell Epigenome"

names	pvals_adj	left-right	delta	hypo_in	hyper_in	AUROC
ENSG00000158470	4.303822035182083e-118	Monocyte-Monocyte1	0.18479925	Monocyte1	Monocyte	0.8009390000000001
ENSG00000187474	5.032237822819194e-71	Monocyte-Monocyte1	-0.13352966	Monocyte	Monocyte1	0.7334485
ENSG00000092067	1.4600630603866819e-95	Monocyte-Monocyte1	0.29626632	Monocyte1	Monocyte	0.770733
ENSG00000086548	6.530637393327949e-81	Monocyte-Monocyte1	0.18389004	Monocyte1	Monocyte	0.7491424999999999
ENSG00000014914	1.9591176728524892e-54	Monocyte-Monocyte1	-0.13543403	Monocyte	Monocyte1	0.704437
ENSG00000136930	1.3052918102962038e-79	Monocyte-Monocyte1	0.12861377	Monocyte1	Monocyte	0.747132
ENSG00000185624	6.855364339679048e-61	Monocyte-Monocyte1	0.14485878	Monocyte1	Monocyte	0.716194
ENSG00000259823	1.270815641657354e-60	Monocyte-Monocyte1	0.17316878	Monocyte1	Monocyte	0.7157155000000002
ENSG00000186818	9.454823241368471e-48	Monocyte-Monocyte1	-0.08981705	Monocyte	Monocyte1	0.6915099999999998
ENSG00000111540	2.782160912599989e-60	Monocyte-Monocyte1	0.1574626	Monocyte1	Monocyte	0.7151074999999999
ENSG00000182885	7.192693962464816e-53	Monocyte-Monocyte1	0.11878395	Monocyte1	Monocyte	0.701481
ENSG00000075420	4.163758262652954e-46	Monocyte-Monocyte1	0.05342996	Monocyte1	Monocyte	0.6881849999999998
ENSG00000197561	1.8971520545734152e-45	Monocyte-Monocyte1	0.21346581	Monocyte1	Monocyte	0.686831
ENSG00000255002	5.6680235047175025e-46	Monocyte-Monocyte1	-0.087052345	Monocyte	Monocyte1	0.687905
ENSG00000077984	2.3898045771063043e-44	Monocyte-Monocyte1	0.16450787	Monocyte1	Monocyte	0.684563
ENSG00000268833	6.879231280236087e-44	Monocyte-Monocyte1	0.1250059	Monocyte1	Monocyte	0.683606
ENSG00000167202	1.579357534020553e-42	Monocyte-Monocyte1	0.083486676	Monocyte1	Monocyte	0.680744
ENSG00000140044	1.8226552175208596e-42	Monocyte-Monocyte1	0.10808092	Monocyte1	Monocyte	0.6806085
ENSG00000165714	1.8636490905017487e-38	Monocyte-Monocyte1	0.06852019	Monocyte1	Monocyte	0.671888
ENSG00000235122	1.5957070389993937e-40	Monocyte-Monocyte1	-0.052018285	Monocyte	Monocyte1	0.676437
ENSG00000087157	4.930139814851961e-33	Monocyte-Monocyte1	0.08297318	Monocyte1	Monocyte	0.6593475000000001
ENSG00000172232	1.3160382989664417e-32	Monocyte-Monocyte1	0.17228532	Monocyte1	Monocyte	0.6583070000000001
ENSG00000122862	3.96862749769499e-32	Monocyte-Monocyte1	0.14561963	Monocyte1	Monocyte	0.6571355
ENSG00000072110	6.202658705920996e-32	Monocyte-Monocyte1	0.06033516	Monocyte1	Monocyte	0.6566599999999999
ENSG00000261879	3.2231419207665e-37	Monocyte-Monocyte1	-0.05439174	Monocyte	Monocyte1	0.669112
ENSG00000141098	1.9533300432398e-30	Monocyte-Monocyte1	0.07224381	Monocyte1	Monocyte	0.6529409999999999
ENSG00000196415	2.7326752437547038e-30	Monocyte-Monocyte1	0.16966388	Monocyte1	Monocyte	0.652569
ENSG00000274209	9.909222747577704e-30	Monocyte-Monocyte1	0.06599176	Monocyte1	Monocyte	0.6511565
ENSG00000110047	4.34003502425476e-29	Monocyte-Monocyte1	0.09825206	Monocyte1	Monocyte	0.649518
ENSG00000106789	1.0604554788905733e-27	Monocyte-Monocyte1	0.058145046	Monocyte1	Monocyte	0.6458889999999999
ENSG00000070915	5.112231734600403e-34	Monocyte-Monocyte1	-0.05178392	Monocyte	Monocyte1	0.6616949999999999
ENSG00000110400	1.2077731466054789e-27	Monocyte-Monocyte1	0.061147988	Monocyte1	Monocyte	0.6457335
ENSG00000145779	2.697494248428404e-27	Monocyte-Monocyte1	0.077349424	Monocyte1	Monocyte	0.6448065000000001
ENSG00000188676	9.99319252187207e-33	Monocyte-Monocyte1	-0.055813313	Monocyte	Monocyte1	0.6586029999999999
ENSG00000021762	3.4205370199101886e-27	Monocyte-Monocyte1	0.05600691	Monocyte1	Monocyte	0.644531
ENSG00000163602	1.797245592282113e-26	Monocyte-Monocyte1	0.060781002	Monocyte1	Monocyte	0.6426115
ENSG00000206249	4.6869809254587593e-26	Monocyte-Monocyte1	0.08994174	Monocyte1	Monocyte	0.6414875
ENSG00000114013	2.067159243461612e-31	Monocyte-Monocyte1	-0.07811153	Monocyte	Monocyte1	0.655378
ENSG00000132749	9.267303992232616e-26	Monocyte-Monocyte1	0.08294445	Monocyte1	Monocyte	0.6406805
ENSG00000116604	4.9306479380966835e-31	Monocyte-Monocyte1	-0.113196075	Monocyte	Monocyte1	0.6544405
ENSG00000249669	2.27728276589146e-25	Monocyte-Monocyte1	0.09310198	Monocyte1	Monocyte	0.6396
ENSG00000149516	3.2532080486285133e-25	Monocyte-Monocyte1	0.12220365	Monocyte1	Monocyte	0.639173
ENSG00000177084	4.244428073037751e-25	Monocyte-Monocyte1	0.051892996	Monocyte1	Monocyte	0.6388449999999999
ENSG00000255833	8.629442896312429e-31	Monocyte-Monocyte1	-0.10104591	Monocyte	Monocyte1	0.6538269999999999
ENSG00000136044	8.556632477562432e-25	Monocyte-Monocyte1	0.07113528	Monocyte1	Monocyte	0.637996
ENSG00000184293	3.415664844923117e-29	Monocyte-Monocyte1	-0.084302545	Monocyte	Monocyte1	0.649791
ENSG00000164236	1.0863813763133385e-24	Monocyte-Monocyte1	0.070878506	Monocyte1	Monocyte	0.637702
ENSG00000134061	1.0090054428294245e-28	Monocyte-Monocyte1	-0.10153204	Monocyte	Monocyte1	0.648573
ENSG00000179218	2.5729014611982423e-24	Monocyte-Monocyte1	0.16775826	Monocyte1	Monocyte	0.6366514999999999
ENSG00000124490	1.1338170345669668e-28	Monocyte-Monocyte1	-0.06603074	Monocyte	Monocyte1	0.6484390000000001
ENSG00000257449	9.439803630654714e-24	Monocyte-Monocyte1	0.080725074	Monocyte1	Monocyte	0.6350395
ENSG00000101152	2.6374213529450603e-22	Monocyte-Monocyte1	0.058736563	Monocyte1	Monocyte	0.630841
ENSG00000073111	3.4647736741494537e-22	Monocyte-Monocyte1	0.06726265	Monocyte1	Monocyte	0.630485
ENSG00000249639	2.606295561204074e-28	Monocyte-Monocyte1	-0.105479956	Monocyte	Monocyte1	0.6474920000000001
ENSG00000116852	7.599361561104542e-22	Monocyte-Monocyte1	0.060438633	Monocyte1	Monocyte	0.6294759999999999
ENSG00000173020	1.0934942244684088e-21	Monocyte-Monocyte1	0.089018285	Monocyte1	Monocyte	0.6289999999999999
ENSG00000274863	8.744807312433474e-28	Monocyte-Monocyte1	-0.05049658	Monocyte	Monocyte1	0.6461115
ENSG00000203709	5.625492651997334e-21	Monocyte-Monocyte1	0.07446545	Monocyte1	Monocyte	0.626846
ENSG00000286015	4.2957435027179423e-20	Monocyte-Monocyte1	0.05560887	Monocyte1	Monocyte	0.6240939999999999
ENSG00000175189	5.5524341203143e-20	Monocyte-Monocyte1	0.07250154	Monocyte1	Monocyte	0.6237349999999999
ENSG00000165650	1.3527763239093449e-19	Monocyte-Monocyte1	0.09570855	Monocyte1	Monocyte	0.6225109999999999
ENSG00000100368	1.5986648330323027e-19	Monocyte-Monocyte1	0.054030776	Monocyte1	Monocyte	0.6222690000000001
ENSG00000026751	3.4570705898586154e-25	Monocyte-Monocyte1	-0.082406044	Monocyte	Monocyte1	0.6390929999999999
ENSG00000226281	4.1832237955754804e-19	Monocyte-Monocyte1	0.072660744	Monocyte1	Monocyte	0.620921
ENSG00000131148	5.651004960190158e-19	Monocyte-Monocyte1	0.092852354	Monocyte1	Monocyte	0.620497
ENSG00000140848	8.891829779462148e-19	Monocyte-Monocyte1	0.05395806	Monocyte1	Monocyte	0.619862
ENSG00000198736	1.1658602303852621e-18	Monocyte-Monocyte1	0.13748372	Monocyte1	Monocyte	0.619479
ENSG00000164626	2.8722954147738764e-18	Monocyte-Monocyte1	0.06923431	Monocyte1	Monocyte	0.618196
ENSG00000135976	5.931933378979467e-18	Monocyte-Monocyte1	0.05601728	Monocyte1	Monocyte	0.6171674999999999
ENSG00000254470	6.856530391092296e-18	Monocyte-Monocyte1	0.13246584	Monocyte1	Monocyte	0.6169540000000001
ENSG00000005381	7.640465212981154e-18	Monocyte-Monocyte1	0.118122876	Monocyte1	Monocyte	0.6167949999999999
ENSG00000284969	8.005275583443624e-18	Monocyte-Monocyte1	0.1113435	Monocyte1	Monocyte	0.616726
ENSG00000236504	2.8027192229968087e-23	Monocyte-Monocyte1	-0.061031103	Monocyte	Monocyte1	0.633686
ENSG00000161551	3.7201883761381477e-23	Monocyte-Monocyte1	-0.05124998	Monocyte	Monocyte1	0.6333279999999999
ENSG00000246526	1.7789063317269957e-17	Monocyte-Monocyte1	0.10187131	Monocyte1	Monocyte	0.6155555
ENSG00000121691	2.868684661892813e-17	Monocyte-Monocyte1	0.08602226	Monocyte1	Monocyte	0.6148290000000001
ENSG00000148154	3.404438642089036e-17	Monocyte-Monocyte1	0.07708168	Monocyte1	Monocyte	0.6145740000000001
ENSG00000122359	3.947522519525797e-17	Monocyte-Monocyte1	0.05992824	Monocyte1	Monocyte	0.6143580000000001
ENSG00000153786	9.450122493975298e-23	Monocyte-Monocyte1	-0.061655164	Monocyte	Monocyte1	0.6321415
ENSG00000136732	4.438532824998726e-17	Monocyte-Monocyte1	0.0820269	Monocyte1	Monocyte	0.614186
ENSG00000049239	1.0759509730650549e-16	Monocyte-Monocyte1	0.054523587	Monocyte1	Monocyte	0.6128655000000001
ENSG00000232591	3.1207293596544135e-22	Monocyte-Monocyte1	-0.056390762	Monocyte	Monocyte1	0.630621
ENSG00000255856	3.8131079296112885e-22	Monocyte-Monocyte1	-0.05192852	Monocyte	Monocyte1	0.6303600000000001
ENSG00000285163	5.495275415164542e-22	Monocyte-Monocyte1	-0.08133119	Monocyte	Monocyte1	0.6298925
ENSG00000158825	3.0882416411498597e-16	Monocyte-Monocyte1	0.07004976	Monocyte1	Monocyte	0.6112605
ENSG00000160991	6.89620222656324e-16	Monocyte-Monocyte1	0.060755253	Monocyte1	Monocyte	0.6100165
ENSG00000074356	9.539940383749722e-16	Monocyte-Monocyte1	0.05314827	Monocyte1	Monocyte	0.609513
ENSG00000258569	1.5083559583452369e-21	Monocyte-Monocyte1	-0.052515626	Monocyte	Monocyte1	0.628573
ENSG00000104219	1.1346683557984296e-15	Monocyte-Monocyte1	0.06855905	Monocyte1	Monocyte	0.6092380000000001
ENSG00000141985	1.3180718614596587e-15	Monocyte-Monocyte1	0.051374972	Monocyte1	Monocyte	0.6090065
ENSG00000140968	2.3299068924185114e-21	Monocyte-Monocyte1	-0.093969285	Monocyte	Monocyte1	0.6280025
ENSG00000279457	1.8363133367148166e-15	Monocyte-Monocyte1	0.085999906	Monocyte1	Monocyte	0.6084769999999999
ENSG00000062485	2.0461497580963398e-15	Monocyte-Monocyte1	0.07181227	Monocyte1	Monocyte	0.608299
ENSG00000085117	2.298533711730041e-15	Monocyte-Monocyte1	0.058553398	Monocyte1	Monocyte	0.6081084999999999
ENSG00000248385	3.4516692368262363e-15	Monocyte-Monocyte1	0.057144165	Monocyte1	Monocyte	0.607461
ENSG00000143851	3.99446921963886e-15	Monocyte-Monocyte1	0.09492791	Monocyte1	Monocyte	0.6072265
ENSG00000227555	1.0330207771588083e-20	Monocyte-Monocyte1	-0.057546854	Monocyte	Monocyte1	0.626031
ENSG00000138131	4.595422934666044e-15	Monocyte-Monocyte1	0.05885732	Monocyte1	Monocyte	0.6070059999999999
ENSG00000008838	8.037466808551407e-15	Monocyte-Monocyte1	0.05039811	Monocyte1	Monocyte	0.6061115
ENSG00000179921	1.61765800221967e-20	Monocyte-Monocyte1	-0.070712924	Monocyte	Monocyte1	0.625428
ENSG00000168421	6.759407805345862e-14	Monocyte-Monocyte1	0.05779189	Monocyte1	Monocyte	0.6026530000000001
ENSG00000167740	1.0157256938148714e-13	Monocyte-Monocyte1	0.0511384	Monocyte1	Monocyte	0.601979
ENSG00000285144	1.2763339767943375e-13	Monocyte-Monocyte1	0.06723988	Monocyte1	Monocyte	0.6016030000000001
ENSG00000021355	1.2881835430466084e-13	Monocyte-Monocyte1	0.12072605	Monocyte1	Monocyte	0.6015849999999999
ENSG00000285040	5.3739830698381126e-20	Monocyte-Monocyte1	-0.098008156	Monocyte	Monocyte1	0.623782
ENSG00000235840	2.3753144826723865e-13	Monocyte-Monocyte1	0.07202625	Monocyte1	Monocyte	0.6005465000000001
ENSG00000127191	2.568263805280339e-13	Monocyte-Monocyte1	0.05165696	Monocyte1	Monocyte	0.600409
ENSG00000104518	2.789324631374769e-13	Monocyte-Monocyte1	0.101145744	Monocyte1	Monocyte	0.6002689999999999
ENSG00000129450	8.900638851362555e-20	Monocyte-Monocyte1	-0.098751366	Monocyte	Monocyte1	0.6230870000000001
ENSG00000128340	5.997557044645507e-13	Monocyte-Monocyte1	0.072870135	Monocyte1	Monocyte	0.5989589999999999
ENSG00000148175	6.775135764007409e-13	Monocyte-Monocyte1	0.090994	Monocyte1	Monocyte	0.598747
ENSG00000101146	9.02199860107639e-13	Monocyte-Monocyte1	0.06559229	Monocyte1	Monocyte	0.5982580000000001
ENSG00000266074	9.562044764701413e-13	Monocyte-Monocyte1	0.050905585	Monocyte1	Monocyte	0.5981585
ENSG00000148346	1.1052073576504475e-12	Monocyte-Monocyte1	0.081867516	Monocyte1	Monocyte	0.597897
ENSG00000163931	2.1936018215027326e-12	Monocyte-Monocyte1	0.068786144	Monocyte1	Monocyte	0.596692
ENSG00000146556	2.7774777140262075e-12	Monocyte-Monocyte1	0.06850016	Monocyte1	Monocyte	0.596277
ENSG00000204960	3.245850602110096e-12	Monocyte-Monocyte1	0.09276652	Monocyte1	Monocyte	0.595995
ENSG00000135503	3.3652156774839608e-12	Monocyte-Monocyte1	0.057319522	Monocyte1	Monocyte	0.595931
ENSG00000128563	3.42818778125054e-12	Monocyte-Monocyte1	0.05721891	Monocyte1	Monocyte	0.595897
ENSG00000286923	4.348937771718774e-12	Monocyte-Monocyte1	0.068044305	Monocyte1	Monocyte	0.59548
ENSG00000131771	4.8596708441547255e-12	Monocyte-Monocyte1	0.09834796	Monocyte1	Monocyte	0.595278
ENSG00000118513	5.21126027609585e-12	Monocyte-Monocyte1	0.09215164	Monocyte1	Monocyte	0.5951555
ENSG00000135046	8.987266163506447e-12	Monocyte-Monocyte1	0.0773834	Monocyte1	Monocyte	0.5941895
ENSG00000134489	2.1208102794144214e-11	Monocyte-Monocyte1	0.064811945	Monocyte1	Monocyte	0.5926185
ENSG00000196912	2.4509591511506022e-11	Monocyte-Monocyte1	0.06786066	Monocyte1	Monocyte	0.592345
ENSG00000043462	2.8514202600654174e-11	Monocyte-Monocyte1	0.0551067	Monocyte1	Monocyte	0.5920469999999999
ENSG00000167395	2.938326452480736e-11	Monocyte-Monocyte1	0.064323425	Monocyte1	Monocyte	0.591987
ENSG00000153789	4.058567457711617e-18	Monocyte-Monocyte1	-0.06083119	Monocyte	Monocyte1	0.6177064999999999
ENSG00000250644	4.6667663767820045e-11	Monocyte-Monocyte1	0.074554324	Monocyte1	Monocyte	0.5911339999999999
ENSG00000119866	4.6884327792868806e-11	Monocyte-Monocyte1	0.05557996	Monocyte1	Monocyte	0.5911234999999999
ENSG00000126746	6.34121557266136e-11	Monocyte-Monocyte1	0.054970145	Monocyte1	Monocyte	0.5905515
ENSG00000100865	6.4844001779404e-11	Monocyte-Monocyte1	0.054841638	Monocyte1	Monocyte	0.590509
ENSG00000233912	7.94471037469852e-11	Monocyte-Monocyte1	0.059014738	Monocyte1	Monocyte	0.5901240000000001
ENSG00000118263	8.049824158505707e-11	Monocyte-Monocyte1	0.05720061	Monocyte1	Monocyte	0.590098
ENSG00000171720	1.9640906374476825e-17	Monocyte-Monocyte1	-0.06991637	Monocyte	Monocyte1	0.615408
ENSG00000281348	2.866612232204703e-10	Monocyte-Monocyte1	0.06043285	Monocyte1	Monocyte	0.587661
ENSG00000180999	3.2991764279065175e-10	Monocyte-Monocyte1	0.053776205	Monocyte1	Monocyte	0.58738
ENSG00000134996	3.878615385680044e-10	Monocyte-Monocyte1	0.051543117	Monocyte1	Monocyte	0.5870615
ENSG00000130305	3.9334251981144657e-10	Monocyte-Monocyte1	0.07158136	Monocyte1	Monocyte	0.5870279999999999
ENSG00000146192	5.1813635573061296e-17	Monocyte-Monocyte1	-0.06292987	Monocyte	Monocyte1	0.6139505000000001
ENSG00000228058	4.2695425823127735e-10	Monocyte-Monocyte1	0.07616854	Monocyte1	Monocyte	0.5868515000000001
ENSG00000219410	4.6321102664564916e-10	Monocyte-Monocyte1	0.070518434	Monocyte1	Monocyte	0.5866899999999999
ENSG00000161267	4.981035410654127e-10	Monocyte-Monocyte1	0.05298382	Monocyte1	Monocyte	0.586545
ENSG00000260007	5.676364825615085e-10	Monocyte-Monocyte1	0.053017497	Monocyte1	Monocyte	0.586284
ENSG00000023330	6.373516937056456e-10	Monocyte-Monocyte1	0.07956761	Monocyte1	Monocyte	0.5860544999999999
ENSG00000284699	1.359296517983755e-16	Monocyte-Monocyte1	-0.067016125	Monocyte	Monocyte1	0.612518
ENSG00000164649	6.863025548644283e-10	Monocyte-Monocyte1	0.05428785	Monocyte1	Monocyte	0.585904
ENSG00000225675	7.56420989079076e-10	Monocyte-Monocyte1	0.07451552	Monocyte1	Monocyte	0.5857030000000001
ENSG00000162782	1.5933076562993307e-16	Monocyte-Monocyte1	-0.05141735	Monocyte	Monocyte1	0.6122675
ENSG00000095787	8.647503867207997e-10	Monocyte-Monocyte1	0.061810255	Monocyte1	Monocyte	0.5854220000000001
ENSG00000100373	1.8131641983384672e-16	Monocyte-Monocyte1	-0.08893788	Monocyte	Monocyte1	0.612066
ENSG00000101474	1.1815313278573333e-09	Monocyte-Monocyte1	0.06508225	Monocyte1	Monocyte	0.584806
ENSG00000251179	1.577828399708782e-09	Monocyte-Monocyte1	0.063919306	Monocyte1	Monocyte	0.5842164999999999
ENSG00000189068	1.9392659108664025e-09	Monocyte-Monocyte1	0.054280996	Monocyte1	Monocyte	0.583789
ENSG00000044574	2.349531154481788e-09	Monocyte-Monocyte1	0.086489916	Monocyte1	Monocyte	0.5833955
ENSG00000103811	5.048569693718758e-16	Monocyte-Monocyte1	-0.06398666	Monocyte	Monocyte1	0.610502
ENSG00000151014	2.4192354596657856e-09	Monocyte-Monocyte1	0.064013004	Monocyte1	Monocyte	0.5833345
ENSG00000185198	3.810053860085282e-09	Monocyte-Monocyte1	0.05740547	Monocyte1	Monocyte	0.582373
ENSG00000224164	1.0664327741449146e-15	Monocyte-Monocyte1	-0.050698757	Monocyte	Monocyte1	0.6093369999999999
ENSG00000109736	4.133561582945059e-09	Monocyte-Monocyte1	0.10162687	Monocyte1	Monocyte	0.582193
ENSG00000106261	4.558485953715386e-09	Monocyte-Monocyte1	0.05081415	Monocyte1	Monocyte	0.5819840000000001
ENSG00000238005	4.857312176346968e-09	Monocyte-Monocyte1	0.07264686	Monocyte1	Monocyte	0.581846
ENSG00000228857	5.495868586876002e-09	Monocyte-Monocyte1	0.060432076	Monocyte1	Monocyte	0.5815785
ENSG00000148841	5.849777177778597e-09	Monocyte-Monocyte1	0.06034404	Monocyte1	Monocyte	0.581452
ENSG00000198604	6.3290835070320106e-09	Monocyte-Monocyte1	0.05098486	Monocyte1	Monocyte	0.581278
ENSG00000008438	7.425058231834915e-09	Monocyte-Monocyte1	0.08255857	Monocyte1	Monocyte	0.5809375
ENSG00000099622	1.0028611952188423e-08	Monocyte-Monocyte1	0.080649376	Monocyte1	Monocyte	0.580284
ENSG00000105220	1.058315581105904e-08	Monocyte-Monocyte1	0.052571774	Monocyte1	Monocyte	0.5801695
ENSG00000255306	1.2031270289476266e-08	Monocyte-Monocyte1	0.07357603	Monocyte1	Monocyte	0.579884
ENSG00000134109	1.9042534948131856e-08	Monocyte-Monocyte1	0.07222682	Monocyte1	Monocyte	0.5788614999999999
ENSG00000140350	2.4329321562644774e-08	Monocyte-Monocyte1	0.0630402	Monocyte1	Monocyte	0.5783240000000001
ENSG00000141526	2.728826617206077e-08	Monocyte-Monocyte1	0.05617076	Monocyte1	Monocyte	0.5780685
ENSG00000260923	3.2065462006726386e-08	Monocyte-Monocyte1	0.061825037	Monocyte1	Monocyte	0.577705
ENSG00000008130	5.181058232913189e-08	Monocyte-Monocyte1	0.06207782	Monocyte1	Monocyte	0.576627
ENSG00000198146	5.271941817027231e-08	Monocyte-Monocyte1	0.08708167	Monocyte1	Monocyte	0.5765885000000001
ENSG00000170956	6.61041182079966e-08	Monocyte-Monocyte1	0.056755543	Monocyte1	Monocyte	0.5760795
ENSG00000255559	7.061115247696344e-08	Monocyte-Monocyte1	0.08368236	Monocyte1	Monocyte	0.5759305000000001
ENSG00000111348	7.544321689856525e-08	Monocyte-Monocyte1	0.06897682	Monocyte1	Monocyte	0.5757774999999999
ENSG00000106263	7.680263447963634e-08	Monocyte-Monocyte1	0.06339908	Monocyte1	Monocyte	0.575736
ENSG00000279277	2.975027557425824e-14	Monocyte-Monocyte1	-0.057741642	Monocyte	Monocyte1	0.604004
ENSG00000253593	2.9757884927293315e-14	Monocyte-Monocyte1	-0.061653614	Monocyte	Monocyte1	0.604001
ENSG00000254321	8.572970182211934e-08	Monocyte-Monocyte1	0.065494955	Monocyte1	Monocyte	0.5754790000000001
ENSG00000248167	1.1624663358406765e-07	Monocyte-Monocyte1	0.08204526	Monocyte1	Monocyte	0.5747735
ENSG00000136827	1.259870803189589e-07	Monocyte-Monocyte1	0.0742321	Monocyte1	Monocyte	0.5745845
ENSG00000108828	1.2652920319858037e-07	Monocyte-Monocyte1	0.087883055	Monocyte1	Monocyte	0.574572
ENSG00000259205	1.632291863133613e-07	Monocyte-Monocyte1	0.05951667	Monocyte1	Monocyte	0.573969
ENSG00000260276	1.8125536895062037e-07	Monocyte-Monocyte1	0.05008924	Monocyte1	Monocyte	0.573722
ENSG00000136816	1.9861666975829087e-07	Monocyte-Monocyte1	0.07143462	Monocyte1	Monocyte	0.573499
ENSG00000025039	2.0548323447643358e-07	Monocyte-Monocyte1	0.058703244	Monocyte1	Monocyte	0.5734225000000001
ENSG00000108788	2.2771573968158913e-07	Monocyte-Monocyte1	0.0781762	Monocyte1	Monocyte	0.5731769999999999
ENSG00000005156	2.3740626195336152e-07	Monocyte-Monocyte1	0.056147635	Monocyte1	Monocyte	0.5730755000000001
ENSG00000132356	2.4401847138448726e-07	Monocyte-Monocyte1	0.051099956	Monocyte1	Monocyte	0.57301
ENSG00000145675	2.594031301227031e-07	Monocyte-Monocyte1	0.05264306	Monocyte1	Monocyte	0.572859
ENSG00000145428	1.7765517331859272e-13	Monocyte-Monocyte1	-0.06433201	Monocyte	Monocyte1	0.6010445000000001
ENSG00000185278	3.722219736517712e-07	Monocyte-Monocyte1	0.05059409	Monocyte1	Monocyte	0.5720004999999999
ENSG00000187624	3.848440067014066e-07	Monocyte-Monocyte1	0.06203413	Monocyte1	Monocyte	0.5719179999999999
ENSG00000011304	3.965631410126806e-07	Monocyte-Monocyte1	0.061908007	Monocyte1	Monocyte	0.5718385
ENSG00000175309	4.949351541637961e-07	Monocyte-Monocyte1	0.056713223	Monocyte1	Monocyte	0.5712975
ENSG00000144785	5.623138025744917e-07	Monocyte-Monocyte1	0.05980134	Monocyte1	Monocyte	0.570975
ENSG00000099800	5.836524515373412e-07	Monocyte-Monocyte1	0.082520664	Monocyte1	Monocyte	0.5708755
ENSG00000236830	1.052012574235585e-06	Monocyte-Monocyte1	0.060239494	Monocyte1	Monocyte	0.5694119999999999
ENSG00000172243	1.0813129945310587e-12	Monocyte-Monocyte1	-0.08017087	Monocyte	Monocyte1	0.597936
ENSG00000180712	1.247584864167634e-06	Monocyte-Monocyte1	0.052899897	Monocyte1	Monocyte	0.5689845
ENSG00000080189	1.2853788288121376e-06	Monocyte-Monocyte1	0.052080452	Monocyte1	Monocyte	0.5689089999999999
ENSG00000184292	1.5144047276198487e-06	Monocyte-Monocyte1	0.082312524	Monocyte1	Monocyte	0.5684929999999999
ENSG00000108389	1.8024983639477896e-06	Monocyte-Monocyte1	0.057952464	Monocyte1	Monocyte	0.5680495000000001
ENSG00000226067	1.8093300482191189e-06	Monocyte-Monocyte1	0.054086506	Monocyte1	Monocyte	0.568035
ENSG00000273172	1.894952367297585e-06	Monocyte-Monocyte1	0.05131495	Monocyte1	Monocyte	0.5679114999999999
ENSG00000277147	2.0350902932909855e-06	Monocyte-Monocyte1	0.055080593	Monocyte1	Monocyte	0.567724
ENSG00000203520	2.6494348761114964e-12	Monocyte-Monocyte1	-0.058238506	Monocyte	Monocyte1	0.5963620000000001
ENSG00000197006	4.348937771718774e-12	Monocyte-Monocyte1	-0.06342924	Monocyte	Monocyte1	0.595478
ENSG00000135953	3.4593892418223336e-06	Monocyte-Monocyte1	0.05894077	Monocyte1	Monocyte	0.5663165000000001
ENSG00000148248	3.7395925382987138e-06	Monocyte-Monocyte1	0.056973934	Monocyte1	Monocyte	0.566106
ENSG00000149577	9.071387860374705e-12	Monocyte-Monocyte1	-0.062864125	Monocyte	Monocyte1	0.594171
ENSG00000107566	3.7493891584007994e-06	Monocyte-Monocyte1	0.055962443	Monocyte1	Monocyte	0.566097
ENSG00000243775	9.286154525652618e-12	Monocyte-Monocyte1	-0.051596403	Monocyte	Monocyte1	0.594128
ENSG00000254859	4.18743348593413e-06	Monocyte-Monocyte1	0.062370718	Monocyte1	Monocyte	0.5657985
ENSG00000236882	4.5464218558130334e-06	Monocyte-Monocyte1	0.052854896	Monocyte1	Monocyte	0.565571
ENSG00000278619	5.420665496086356e-06	Monocyte-Monocyte1	0.08372015	Monocyte1	Monocyte	0.565099
ENSG00000118503	5.435907497195417e-06	Monocyte-Monocyte1	0.07279515	Monocyte1	Monocyte	0.5650885000000001
ENSG00000173085	5.712800055751011e-06	Monocyte-Monocyte1	0.06979811	Monocyte1	Monocyte	0.5649489999999999
ENSG00000170027	6.12907926422176e-06	Monocyte-Monocyte1	0.05620438	Monocyte1	Monocyte	0.5647530000000001
ENSG00000143889	6.577077271537631e-06	Monocyte-Monocyte1	0.06714302	Monocyte1	Monocyte	0.56457
ENSG00000152133	2.7803330995177518e-11	Monocyte-Monocyte1	-0.08437747	Monocyte	Monocyte1	0.5920985000000001
ENSG00000135363	7.663371182479868e-06	Monocyte-Monocyte1	0.055758476	Monocyte1	Monocyte	0.564158
ENSG00000177105	8.181029362033347e-06	Monocyte-Monocyte1	0.063741386	Monocyte1	Monocyte	0.563979
ENSG00000154889	2.942958624767872e-11	Monocyte-Monocyte1	-0.059715986	Monocyte	Monocyte1	0.591982
ENSG00000143771	8.401243573590701e-06	Monocyte-Monocyte1	0.056869566	Monocyte1	Monocyte	0.563906
ENSG00000167895	1.1080940693449081e-05	Monocyte-Monocyte1	0.05812645	Monocyte1	Monocyte	0.563144
ENSG00000250320	1.3147306895446393e-05	Monocyte-Monocyte1	0.059265137	Monocyte1	Monocyte	0.5626659999999999
ENSG00000226659	1.3773742841064e-05	Monocyte-Monocyte1	0.07212812	Monocyte1	Monocyte	0.5625344999999999
ENSG00000235172	1.4079822529342099e-05	Monocyte-Monocyte1	0.05084771	Monocyte1	Monocyte	0.562473
ENSG00000124275	1.4610403227076236e-05	Monocyte-Monocyte1	0.051252663	Monocyte1	Monocyte	0.5623659999999999
ENSG00000229672	8.811746737706141e-11	Monocyte-Monocyte1	-0.055371523	Monocyte	Monocyte1	0.589923
ENSG00000115271	1.4775234654890157e-05	Monocyte-Monocyte1	0.055968225	Monocyte1	Monocyte	0.5623345
ENSG00000204599	1.490955096627874e-05	Monocyte-Monocyte1	0.08017236	Monocyte1	Monocyte	0.562309
ENSG00000278996	1.7736525174905846e-05	Monocyte-Monocyte1	0.06109941	Monocyte1	Monocyte	0.5618110000000001
ENSG00000239480	1.8042817678504954e-05	Monocyte-Monocyte1	0.071172535	Monocyte1	Monocyte	0.5617570000000001
ENSG00000163563	1.8165639546380565e-05	Monocyte-Monocyte1	0.051958084	Monocyte1	Monocyte	0.5617369999999999
ENSG00000176595	2.370050996082132e-05	Monocyte-Monocyte1	0.055864275	Monocyte1	Monocyte	0.5609515
ENSG00000163874	2.4755478700903044e-05	Monocyte-Monocyte1	0.060374796	Monocyte1	Monocyte	0.5608195
ENSG00000139737	3.1961237799340435e-05	Monocyte-Monocyte1	0.06072992	Monocyte1	Monocyte	0.56005
ENSG00000258717	3.713620664377597e-05	Monocyte-Monocyte1	0.06859416	Monocyte1	Monocyte	0.5596105
ENSG00000286822	3.983718428863926e-10	Monocyte-Monocyte1	-0.060402393	Monocyte	Monocyte1	0.5869979999999999
ENSG00000145604	4.0121374323954257e-05	Monocyte-Monocyte1	0.0527817	Monocyte1	Monocyte	0.5593680000000001
ENSG00000228719	5.227975745436206e-05	Monocyte-Monocyte1	0.05274892	Monocyte1	Monocyte	0.5585835
ENSG00000257489	5.467296511086685e-10	Monocyte-Monocyte1	-0.052184224	Monocyte	Monocyte1	0.5863590000000001
ENSG00000267751	5.3946700532055014e-05	Monocyte-Monocyte1	0.072132826	Monocyte1	Monocyte	0.5584889999999999
ENSG00000121897	5.548761019703874e-05	Monocyte-Monocyte1	0.05281377	Monocyte1	Monocyte	0.558405
ENSG00000085063	5.8615510829941796e-05	Monocyte-Monocyte1	0.05252248	Monocyte1	Monocyte	0.558238
ENSG00000227301	6.273890471922565e-05	Monocyte-Monocyte1	0.06533462	Monocyte1	Monocyte	0.5580285
ENSG00000230021	7.483166174382036e-10	Monocyte-Monocyte1	-0.05647081	Monocyte	Monocyte1	0.5857255
ENSG00000222047	6.525689142337461e-05	Monocyte-Monocyte1	0.060597897	Monocyte1	Monocyte	0.557905
ENSG00000164587	7.006380374000982e-05	Monocyte-Monocyte1	0.06206715	Monocyte1	Monocyte	0.5576840000000001
ENSG00000164761	7.10489279286288e-05	Monocyte-Monocyte1	0.05147767	Monocyte1	Monocyte	0.55764
ENSG00000124588	7.457376518257935e-05	Monocyte-Monocyte1	0.052737355	Monocyte1	Monocyte	0.557493
ENSG00000198483	7.820288374457452e-05	Monocyte-Monocyte1	0.054832816	Monocyte1	Monocyte	0.557345
ENSG00000114626	8.318136872535112e-05	Monocyte-Monocyte1	0.05572921	Monocyte1	Monocyte	0.5571465
ENSG00000105352	8.786559824451214e-05	Monocyte-Monocyte1	0.05248815	Monocyte1	Monocyte	0.556984
ENSG00000253653	8.828485319013672e-05	Monocyte-Monocyte1	0.06532103	Monocyte1	Monocyte	0.5569675000000001
ENSG00000167925	8.90895942062001e-05	Monocyte-Monocyte1	0.05536884	Monocyte1	Monocyte	0.55694
ENSG00000141480	9.838435952872397e-05	Monocyte-Monocyte1	0.05961907	Monocyte1	Monocyte	0.5566310000000001
ENSG00000144834	0.000108833061431223	Monocyte-Monocyte1	0.05898702	Monocyte1	Monocyte	0.5563055
ENSG00000240859	2.61724428888053e-09	Monocyte-Monocyte1	-0.07300502	Monocyte	Monocyte1	0.5831689999999999
ENSG00000196754	2.8491806813202915e-09	Monocyte-Monocyte1	-0.058245063	Monocyte	Monocyte1	0.582991
ENSG00000125445	0.00014482508853368826	Monocyte-Monocyte1	0.065817	Monocyte1	Monocyte	0.555407
ENSG00000287216	3.0674958612448474e-09	Monocyte-Monocyte1	-0.056076527	Monocyte	Monocyte1	0.5828344999999999
ENSG00000122034	0.0001682498655699632	Monocyte-Monocyte1	0.06210208	Monocyte1	Monocyte	0.554922
ENSG00000213316	0.0001752558978343664	Monocyte-Monocyte1	0.07545352	Monocyte1	Monocyte	0.554781
ENSG00000287034	0.00019559680892222969	Monocyte-Monocyte1	0.05793935	Monocyte1	Monocyte	0.554426
ENSG00000138668	0.000225464908679777	Monocyte-Monocyte1	0.06530994	Monocyte1	Monocyte	0.5539689999999999
ENSG00000239636	0.00023545542994683034	Monocyte-Monocyte1	0.068588495	Monocyte1	Monocyte	0.5538194999999999
ENSG00000261801	0.00023553560581027232	Monocyte-Monocyte1	0.060691357	Monocyte1	Monocyte	0.5538175000000001
ENSG00000020129	0.0002950858327887751	Monocyte-Monocyte1	0.053806663	Monocyte1	Monocyte	0.5530634999999999
ENSG00000152503	0.00037445563273817006	Monocyte-Monocyte1	0.05206251	Monocyte1	Monocyte	0.552248
ENSG00000155287	0.0005230889504791732	Monocyte-Monocyte1	0.058336556	Monocyte1	Monocyte	0.551121
ENSG00000158717	0.0005230889504791732	Monocyte-Monocyte1	0.0531106	Monocyte1	Monocyte	0.551121
ENSG00000068697	0.0005362184849102042	Monocyte-Monocyte1	0.054439843	Monocyte1	Monocyte	0.5510349999999999
ENSG00000166340	0.0005509436984355242	Monocyte-Monocyte1	0.05773896	Monocyte1	Monocyte	0.5509379999999999
ENSG00000226942	0.0005543864019976091	Monocyte-Monocyte1	0.055472493	Monocyte1	Monocyte	0.550914
ENSG00000151689	0.0005545859115310413	Monocyte-Monocyte1	0.067236185	Monocyte1	Monocyte	0.550911
ENSG00000134262	0.0005612336469874057	Monocyte-Monocyte1	0.052963614	Monocyte1	Monocyte	0.5508675000000001
ENSG00000247137	0.0006411469372498005	Monocyte-Monocyte1	0.06429577	Monocyte1	Monocyte	0.5504055000000001
ENSG00000229291	1.848590870444332e-08	Monocyte-Monocyte1	-0.05029595	Monocyte	Monocyte1	0.5789295000000001
ENSG00000185950	0.0006752832205318712	Monocyte-Monocyte1	0.053103805	Monocyte1	Monocyte	0.550218
ENSG00000284678	2.120656018627811e-08	Monocyte-Monocyte1	-0.05112374	Monocyte	Monocyte1	0.5786290000000001
ENSG00000169021	0.0006993253082327976	Monocyte-Monocyte1	0.051469564	Monocyte1	Monocyte	0.550098
ENSG00000167515	0.000721159572767974	Monocyte-Monocyte1	0.06504041	Monocyte1	Monocyte	0.54998
ENSG00000136938	0.0007642769991984133	Monocyte-Monocyte1	0.053121567	Monocyte1	Monocyte	0.549766
ENSG00000160948	0.0008155783513465011	Monocyte-Monocyte1	0.060305715	Monocyte1	Monocyte	0.549535
ENSG00000134419	0.0008358179435335998	Monocyte-Monocyte1	0.057062507	Monocyte1	Monocyte	0.549448
ENSG00000141933	0.000850565586941712	Monocyte-Monocyte1	0.054701388	Monocyte1	Monocyte	0.5493805
ENSG00000175895	0.0009666331290267329	Monocyte-Monocyte1	0.057490706	Monocyte1	Monocyte	0.54891
ENSG00000145050	0.0009707333042362399	Monocyte-Monocyte1	0.062588155	Monocyte1	Monocyte	0.548891
ENSG00000023572	0.0009887235178712701	Monocyte-Monocyte1	0.058886528	Monocyte1	Monocyte	0.548823
ENSG00000135312	0.0009962863749860952	Monocyte-Monocyte1	0.06572485	Monocyte1	Monocyte	0.5487939999999999
ENSG00000112759	0.0010117667244214322	Monocyte-Monocyte1	0.051467	Monocyte1	Monocyte	0.5487345
ENSG00000164128	0.0010898934823252476	Monocyte-Monocyte1	0.05263287	Monocyte1	Monocyte	0.5484595
ENSG00000171314	0.001102909058071246	Monocyte-Monocyte1	0.055112302	Monocyte1	Monocyte	0.5484175
ENSG00000183242	0.0011187304106955779	Monocyte-Monocyte1	0.0526703	Monocyte1	Monocyte	0.548366
ENSG00000067064	0.0012286593867091697	Monocyte-Monocyte1	0.06267369	Monocyte1	Monocyte	0.548015
ENSG00000267666	0.0013523212641643086	Monocyte-Monocyte1	0.055778027	Monocyte1	Monocyte	0.5476610000000001
ENSG00000250771	9.085530989325526e-08	Monocyte-Monocyte1	-0.05093795	Monocyte	Monocyte1	0.5753379999999999
ENSG00000115194	0.0015714800172363617	Monocyte-Monocyte1	0.051820755	Monocyte1	Monocyte	0.547066
ENSG00000103152	0.0016532301982915367	Monocyte-Monocyte1	0.05651796	Monocyte1	Monocyte	0.546874
ENSG00000177628	0.0016593311049780523	Monocyte-Monocyte1	0.05220908	Monocyte1	Monocyte	0.54686
ENSG00000287556	1.188874322732706e-07	Monocyte-Monocyte1	-0.058239162	Monocyte	Monocyte1	0.5747199999999999
ENSG00000143554	0.001715195722276537	Monocyte-Monocyte1	0.062435865	Monocyte1	Monocyte	0.546728
ENSG00000167965	0.0017492331306091953	Monocyte-Monocyte1	0.055531263	Monocyte1	Monocyte	0.546652
ENSG00000164088	0.0017733232505724782	Monocyte-Monocyte1	0.0678485	Monocyte1	Monocyte	0.5465985
ENSG00000251692	0.002018195677244695	Monocyte-Monocyte1	0.054462552	Monocyte1	Monocyte	0.5460925000000001
ENSG00000164919	0.0021437322602482285	Monocyte-Monocyte1	0.056932986	Monocyte1	Monocyte	0.5458525
ENSG00000152784	0.0021906384975091298	Monocyte-Monocyte1	0.05113855	Monocyte1	Monocyte	0.5457730000000001
ENSG00000105219	0.0023392627811385414	Monocyte-Monocyte1	0.050723612	Monocyte1	Monocyte	0.545518
ENSG00000143742	0.0026331704705893164	Monocyte-Monocyte1	0.051369905	Monocyte1	Monocyte	0.5450555
ENSG00000170222	0.0027134467095292158	Monocyte-Monocyte1	0.054662764	Monocyte1	Monocyte	0.544931
ENSG00000110321	0.002838075163751337	Monocyte-Monocyte1	0.054397106	Monocyte1	Monocyte	0.544758
ENSG00000167797	0.003058706820510437	Monocyte-Monocyte1	0.06125897	Monocyte1	Monocyte	0.544466
ENSG00000133641	0.0030884867875875044	Monocyte-Monocyte1	0.06501949	Monocyte1	Monocyte	0.544419
ENSG00000136634	3.4965162045473415e-07	Monocyte-Monocyte1	-0.062135935	Monocyte	Monocyte1	0.5721529999999999
ENSG00000010361	0.0032221974276482853	Monocyte-Monocyte1	0.052167773	Monocyte1	Monocyte	0.5442395
